# Host-dependent fungus-fungus competition suppresses fungal pathogenesis in *Arabidopsis thaliana*

**DOI:** 10.1101/2020.05.27.117978

**Authors:** Kuldanai Pathompitaknukul, Kei Hiruma, Hiroyuki Tanaka, Nanami Kawamura, Atsushi Toyoda, Takehiko Itoh, Yusuke Saijo

## Abstract

Like animals, plants accommodate a rich diversity of microbes, typically without discernible disease symptoms. How their pathogenesis is prevented in the host remains obscure. Here, we show that the root-infecting fungus *Colletotrichum fructicola* of the *C*. *gloeosporioides* clade (CgE), isolated from field-grown healthy Brassicaceae plants, inhibits growth of pathogenic fungi in *Arabidopsis thaliana*, in a phosphate status-dependent manner. Loss of host ethylene signaling or phytoalexins, camalexin or indole glucosinolates, however, allows CgE to display pathogenesis, suggesting host contributions to endophytic CgE colonization and benefit. Compared to a closely-related *C. gloeosporioides* pathogen (CgP), CgE is characterized by genome expansion and >700 fungal genes (4.34%) specifically induced in the host roots when co-inoculated with CgP, including genes related to fungal secondary metabolism. This may underlie antimicrobial tolerance of CgE and its dominance over pathogenic fungi within the host, pointing to a role for fungus-fungus competition in asymptomatic fungal colonization in plants.
