## Supplementary Table 1,2,3~7,9,13,14 for "Host-dependent fungus-fungus competition suppresses fungal pathogenesis in *Arabidopsis thaliana*"

### Sheet: Supplementary Table 1
Supplementary Table 1. Closest match of fungal isolate ITS sequences inferred from BLASTn search in GenBank.
	Isolate	Fungal acronyms	Original host	Organ source	BLASTn closest match	%ITS Similarity
	E40	CgP	radish	leaf	Colletotrichum gloeosporioides	0.97
					Isolate WY2-1 (KT218694.1)
	E41	CgE	radish	leaf	Colletotrichum gloeosporioides	0.99
					Strain DZ-1-3-2 (KT192230.1)

### Sheet: Supplementary Table 2
Supplementary Table 2. Numbers of species-specific or shared Gene familes in 8 Colletotrichum species
		CgE	CgP	C. fructicola	C. graminicola	C. hissinsianum	C. incanum	C. orbicular	C. tofieldiae
	Total coding gene	16002	15076	15381	12020	16141	12809	13346	12501
	Total gene-family	15763	14830	15248	11977	15896	12667	13273	12370
	Gene-family (species specfic)	1440	539	1141	1418	5156	1498	2131	869
	Gene-family (shared)	14323	14291	14107	10559	10740	11169	11142	11501
	13331 gene familes are shared between CgE and CgP

### Sheet: Supplementary Table 3
Supplementary Table 3. Numbers of predicted small secreted proteins (SSPs) in Colletotrichum fungi
		gloeosporioides clade
		CgE	CgP	C. fructicola Nara_gc5	C. orbiculare
	All proteome	16002	15076	15381	13479
	SSPs	659	618	607	619

### Sheet: Supplementary Table 4
Supplementary Table 4. Numbers of predicted secondary metabolites clusters in Colletotrichum fungi as predicted by SUMRF
	gloeosporioides clade
family	CgE	CgP	C. fructicola Nara_gc5	C. orbiculare	C. graminicola_M1_001	C. higginisianum	C. tofieldiae	C. incanum
PKS	40	35	33	24	37	18	27	28
PKS-Like	2	1	4	1	1	15	2	1
NRPS	10	13	14	11	5	18	14	13
NRPS-Like	12	10	10	9	7	10	8	9
Hybrid	3	5	6	3	4	0	1	0
DMAT	7	8	7	6	6	8	11	11
Total	74	72	74	54	60	69	63	62

### Sheet: Supplementary Table 5
Supplementary Table 5. Numbers of predicted Cell wall degrading enzyme (CWDE) genes in Colletotrichum genus as predicted by dbCAN and HMMER
		gloeosporioides clade
Substrate	CAZy family	CgE	CgP	C. fructicola Nara_gc5	C.orbiculare	C.graminicola_M1_001	C.higginisianum	C.tofieldiae	C.incanum
Pectin	CE12	6	7	7	7	5	3	6	6
Pectin	CE8	5	5	5	5	3	7	8	7
Pectin	GH28	21	21	22	17	7	13	14	14
Pectin	GH53	2	2	2	2	2	2	2	2
Pectin	GH78	18	19	18	13	4	5	12	11
Pectin	GH88	4	4	4	3	1	1	2	3
Pectin	GH93	5	4	4	3	3	1	2	3
Pectin	GH105	6	6	6	7	5	6	7	5
Pectin	GH106	5	6	6	1	1	1	3	1
Pectin	PL1	17	18	18	18	7	16	16	16
Pectin	PL11	1	1	1	1	0	0	0	0
Pectin	PL3	14	14	13	14	4	14	14	13
Pectin	PL4	7	7	7	7	3	6	7	6
Pectin	PL9	3	3	3	4	1	4	4	4
Pectin and hemicellulose	CE1	32	32	34	29	21	21	23	20
Pectin and hemicellulose	GH2	9	10	10	8	6	6	8	8
Pectin and hemicellulose	GH35	8	8	8	4	5	4	5	5
Pectin and hemicellulose	GH39	2	1	1	0	0	0	0	0
Pectin and hemicellulose	GH43	43	41	41	30	17	20	31	28
Pectin and hemicellulose	GH51	2	2	2	2	2	1	2	2
Pectin and hemicellulose	GH54	1	1	1	1	1	0	1	1
Hemicellulose	CE15	3	2	2	1	1	1	2	2
Hemicellulose	GH10	7	7	7	9	9	7	12	12
Hemicellulose	GH11	5	5	5	3	6	5	6	6
Hemicellulose	GH115	3	3	2	3	2	2	3	3
Hemicellulose	GH26	1	1	1	1	1	0	1	1
Hemicellulose	GH27	4	5	5	4	1	1	3	3
Hemicellulose	GH29	2	2	2	1	2	1	1	1
Hemicellulose	GH36	1	1	1	1	1	1	1	1
Hemicellulose	GH62	1	1	1	1	2	1	2	2
Hemicellulose	GH67	1	1	1	1	1	1	1	1
Hemicellulose	GH74	3	2	2	3	2	5	2	2
Hemicellulose	GH95	6	6	6	3	0	1	4	3
Cellulose	GH1	6	5	3	4	1	1	4	3
Cellulose	GH6	4	4	4	3	3	3	3	3
Cellulose	AA9 (formerly GH61)	30	28	27	27	28	23	26	30
Cellulose	GH7	7	7	7	9	6	7	8	7
Starch/ hemicellulose	GH31	9	9	8	6	6	7	8	7
Starch	GH13	13	13	13	13	13	13	12	13
Starch	GH15	3	4	3	4	3	3	3	3
Cellulose/hemicellulose	GH5	23	22	22	20	15	18	21	19
Cellulose/hemicellulose	GH12	7	7	7	5	6	8	7	9
Cellulose/xylan/pectin	GH3	33	31	28	23	18	22	26	24
Chitin-binding	CBM18	16	18	14	14	13	15	18	17
Chitin-binding	CBM50	18	21	20	13	10	19	18	13
		gloeosporioides clade
Substrate	CAZy family	CgE	CgP	C. fructicola Nara_gc5	C. orbiculare	C. graminicola_M1_001	C. higginisianum	C. tofieldiae	C. incanum
Pectin	total	114	117	116	102	46	79	97	91
Pectin and hemicellulose	total	97	95	97	74	52	52	70	64
Hemicellulose	total	37	36	35	31	28	26	38	37
Cellulose	total	47	44	41	43	38	34	41	43
Starch/ hemicellulose	total	9	9	8	6	6	7	8	7
Starch	total	16	17	16	17	16	16	15	16
Cellulose/hemicellulose	total	30	29	29	25	21	26	28	28
Cellulose/xylan/pectin	total	33	31	28	23	18	22	26	24
Chitin-binding	total	34	39	34	27	23	34	36	30

### Sheet: Supplementary Table 6
Supplementary Table 6. Numbers of predicted transporter genes in Colletotrichum genus
	CgE	CgP	C. graminicola_M1_001	C. higginisianum	C. orbiculare	C. tofieldiae
	1420	1393	1148	1188	1209	1201

### Sheet: Supplementary Table 7
Supplementary Table 7. Numbers of predicted Cytochrome P450 genes in Colletotrichum genus
	CgE	CgP	C. graminicola_M1_001	C. higginisianum
	269	257	143	221

### Sheet: Supplementary Table 9
Supplementary Table 9. Summary of numbers of reads identified as CgE- or CgP- specific reads in co-inoculated samples
		CgE-single			Co-inoculated
		rep-1	rep-2	rep-3	rep-1	rep-2	rep-3
	CgE specific reads	8916714	7951058	9904834	7505304	6856091	9323241
	Total	17901780	14701024	16550024	17101567	16347757	15900205
		CgP-single			Co-inoculated
		rep-1	rep-2	rep-3	rep-1	rep-2	rep-3
	CgP specific reads	5352382	9512885	7578458	704660	749645	751606
	Total	14531420	17360947	14716981	17101567	16347757	15900205

### Sheet: Supplementary Table 13
Supplementary Table 13: Primers used in this study
	Gene/Region	Primer name	Nucleotide Sequence (5′–3′)	Purposes
	AtACTIN2	ACT2F	ACCTTGCTGGACGTGACCTTACTGAT	qPCR or qRT-PCR
		ACT2R	GTTGTCTCGTGGATTCCAGCAGCTT	qPCR or qRT-PCR
	ITS	ITS1F	CTTGGTCATTTAGAGGAAGTAA	Identification of fungi
		ITS4	TCCTCCGCTTATTGATATGC	Identification of fungi
	CGE02117	CGE02117_F	CCATGTTCGAAATGACTCTACACG	qPCR (Fungal biomass)
		CGE02117_R	ATCATAGGGCGGAATCGAGT	qPCR (Fungal biomass)
	CGP12895	CGP12895_F	GCCCCTTATGGGGATGCTATGT	qPCR (Fungal biomass)
		CGP12895_R	CGCATCCTCAATCCCAACCACA	qPCR (Fungal biomass)

### Sheet: Supplementary Table 14
Supplementary Table 14. List of 16 Colletotrichum genomes used in this study
		Strain	Link
		C. fructicola (gloeosporioides)_Nara_cg5	https://fungi.ensembl.org/colletotrichum_gloeosporioides
		C. gloeosporioides_cg14	https://fungi.ensembl.org/colletotrichum_gloeosporioides_cg_14
		C. graminicola	https://fungi.ensembl.org/colletotrichum_graminicola
		C. higginsianum	https://fungi.ensembl.org/colletotrichum_higginsianum
		C. orbicular	https://fungi.ensembl.org/colletotrichum_orbiculare
		C. tofieldiae	https://fungi.ensembl.org/colletotrichum_tofieldiae
		C. chlorophyti	https://fungi.ensembl.org/colletotrichum_chlorophyti
		C. fioriniae	https://fungi.ensembl.org/colletotrichum_fioriniae_pj7
		C. incanum	https://fungi.ensembl.org/colletotrichum_incanum
		C. nymphaea	https://fungi.ensembl.org/colletotrichum_nymphaeae_sa_01
		C. orchidophilum	https://fungi.ensembl.org/colletotrichum_orchidophilum
		C. salicis	https://fungi.ensembl.org/colletotrichum_salicis
		C. simmondsii	https://fungi.ensembl.org/colletotrichum_simmondsii
		C. sublineola	https://fungi.ensembl.org/colletotrichum_sublineola
		C. gloeosporioides (CgP)	In this study, DDBJ (DRA009690)
		C. fructicola (CgE)	In this study, DDBJ (DRA009690)
