## Supplementary Table 12 for "Host-dependent fungus-fungus competition suppresses fungal pathogenesis in *Arabidopsis thaliana*"

### Sheet: CgE
Supplementary Table 12. Expression of 13 CgE and 3 CgP genes located at borders between GC and AT rich blocks.
	CgE_RNA-seq vs Co-Inoc RNA-seq (Co-Inoc/CgE single)
gene_id	Ers1_CgE	Ers2_CgE	Ers3_CgE	COrs1_CgE	COrs2_CgE	COrs3_CgE	logFC	logCPM	LR	PValue	FDR	id	e-value	annotation	id	e-value	annotation	SSP_check
CGE00232	0	0	0	0	0	0	N.D.	N.D.	N.D.	N.D.	N.D.	sp|B2TBV3|1A1D_PARPJ	2.45e-32	1-aminocyclopropane-1-carboxylate deaminase OS=Paraburkholderia phytofirmans (strain DSM 17436 / LMG 22146 / PsJN) OX=398527 GN=acdS PE=3 SV=1	gi|1328524249|ref|XM_023573936.1|	3.12e-13	Fusarium fujikuroi IMI 58289 probable ACC deaminase (FFUJ_02230), partial mRNA	_
CGE02521	0.295	0	0	0.51	0	0	N.D.	N.D.	N.D.	N.D.	N.D.	NA	NA	NA	NA	NA	NA	_
CGE04184	0.677	0	0.315	0.421	0.061	0.463	N.D.	N.D.	N.D.	N.D.	N.D.	NA	NA	NA	gi|1383889924|ref|XM_024862460.1|	5.27e-09	Amorphotheca resinae ATCC 22711 hypothetical protein (M430DRAFT_136363), partial mRNA	_
CGE05466	0	0.866	0	0	0	0	N.D.	N.D.	N.D.	N.D.	N.D.	NA	NA	NA	NA	NA	NA	_
CGE06639	0	0	0	0	0	0	N.D.	N.D.	N.D.	N.D.	N.D.	NA	NA	NA	NA	NA	NA	SSP
CGE06662	2.749	4.262	2.799	5.562	2.158	4.498	0.257914	2.6378	0.186956	0.665462	0.889577	NA	NA	NA	gi|1069505509|ref|XM_018304496.1|	1.99e-57	Colletotrichum higginsianum IMI 349063 FAD-binding domain protein mRNA	_
CGE07086	0	0.278	0	0	0.478	0.335	N.D.	N.D.	N.D.	N.D.	N.D.	NA	NA	NA	NA	NA	NA	_
CGE09744	2.993	1.798	2.665	5.291	3.897	7.729	1.09465	2.7338	3.44938	0.0632755	0.222056	NA	NA	NA	gi|1069482850|ref|XM_018295263.1|	1.18e-24	Colletotrichum higginsianum IMI 349063 Zinc finger protein mRNA	_
CGE09936	10.169	9.766	10.04	12.134	14.746	13.166	0.364016	3.90651	1.12466	0.288918	0.603484	sp|A6BM06|ACCO1_DICMU	4.81e-21	1-aminocyclopropane-1-carboxylate oxidase OS=Dictyostelium mucoroides OX=31287 GN=aco PE=3 SV=1	gi|1069489381|ref|XM_018298453.1|	0	Colletotrichum higginsianum IMI 349063 Vegetative cell wall protein gp1 mRNA	_
CGE10039	2.353	2.997	2.124	2.28	3.152	2.284	-0.00377281	2.31392	2.8583e-05	0.995734	0.998706	NA	NA	NA	NA	NA	NA	_
CGE10181	1.62	1.086	1.337	1.9	2.649	0	0.110523	1.9128	0.0148739	0.902932	0.978572	NA	NA	NA	NA	NA	NA	_
CGE11638	0	0	0	0	0	0	N.D.	N.D.	N.D.	N.D.	N.D.	NA	NA	NA	gi|827077298|ref|XM_008101855.1|	1.16e-36	Colletotrichum graminicola M1.001 hypothetical protein partial mRNA	_
CGE14295	0.954	4.857	2.914	1.501	1.236	1.508	-1.02485	2.19131	1.73836	0.187347	0.465333	NA	NA	NA	gi|1069485406|ref|XM_018296541.1|	7.27e-153	Colletotrichum higginsianum IMI 349063 Parp domain-containing protein mRNA	_

### Sheet: CgP
	CgP_RNA-seq vs Co-Inoc RNA-seq (Co-Inoc/CgP single)
gene_id	Prs1_CgP	Prs2_CgP	Prs3_CgP	COrs1_CgP	COrs2_CgP	COrs3_CgP	logFC	logCPM	LR	PValue	FDR	id	e-value	annotation	id	e-value	annotation	SSP_check
CGP04889	2.648	1.761	1.903	0	0	0	-4.1956	1.69958	8.81753	0.0029835	0.0313281	NA	NA	NA	gi|1248262101|ref|XM_022617161.1|	2.16e-65	Colletotrichum orchidophilum ricin B lectin (CORC01_05518), partial mRNA	SSP
CGP08715	21.802	23.47	71.494	17.962	12.324	22.259	-1.27236	5.0473	4.73464	0.029561	0.158252	NA	NA	NA	NA	NA	NA	_
CGP11362	0	0.491	0	0	0	0	N.D.	N.D.	N.D.	N.D.	N.D.	NA	NA	NA	NA	NA	NA	_
